# Rapid metagenomic sequencing for diagnosis and antimicrobial sensitivity prediction of canine bacterial infections

**DOI:** 10.1101/2023.01.30.526267

**Authors:** Natalie Ring, Alison S. Low, Bryan Wee, Gavin K. Paterson, Tim Nuttall, Richard Mellanby, David Gally, J. Ross Fitzgerald

**Author notes:** **Corresponding author and email address** J. Ross Fitzgerald. **Repositories:** All raw sequencing data (nanopore) produced during this work have been deposited under NCBI BioProject Accession PRJNA925092 (https://www.ncbi.nlm.nih.gov/bioproject/PRJNA925092).

## Abstract

Antimicrobial resistance is one of the greatest current threats to human and animal health. There is an urgent need to ensure that antimicrobials are used appropriately to limit the emergence and impact of resistance. In the human and veterinary healthcare setting, traditional culture and antimicrobial sensitivity testing is typically conducted, requiring 48-72 h to identify appropriate antibiotics for treatment. In the meantime, broad-spectrum antimicrobials are often used, which may be ineffective or impact non-target commensal bacteria. Here, we present a rapid diagnostics pipeline, involving metagenomic Nanopore sequencing directly from clinical urine and skin samples of dogs. We have optimised this pipeline to be versatile and easily implementable in a clinical setting, with the potential for future adaptation to different sample types and animals. Using our approach, we can identify the bacterial pathogen present in a sample with 100% sensitivity within 5 hours. For urine samples, we can predict antibiotic sensitivity with up to 95% accuracy. However, skin swabs which exhibited lower bacterial abundance and higher host DNA, were less amenable and an additional host depletion step may be required prior to DNA extraction. In summary, our pipeline represents an important step towards the design of individually tailored veterinary treatment plans on the same day as presentation, facilitating effective use of antibiotics and promoting antimicrobial stewardship.

**Impact statement:** Antimicrobial resistance (AMR) is a major threat to veterinary and human healthcare. It is a one-health problem, as humans and dogs are in close contact, require similar antibiotics, and share bacterial pathogens and AMR genes. Limited treatments options due to AMR would have a catastrophic effect. The risk of infection would render much of modern healthcare (including critical care, orthopaedic and complex surgeries, implants and oncology) impossible. In addition, routine infections could become life threatening. It is therefore critical to preserve the efficacy of these drugs for the future. Inappropriate antimicrobial use is the single biggest factor driving AMR. Antimicrobial stewardship involves reducing antimicrobial use, using first-line narrow-spectrum drugs, and avoiding overly long treatment. Delays in culture-based diagnosis lead clinicians to speculatively use broad-spectrum antibiotics and prolong courses of treatment beyond clinical cure. Our rapid diagnostic approach will have a major impact in reducing, refining and replacing antibiotic use. This will advance antimicrobial stewardship in veterinary and human healthcare.

**Data summary:** All sequencing data mentioned in this work is available from NCBI, BioProject PRJNA925092, Biosamples SAMN32880396 to SAMN32880438, run accessions SRR23195371 to SRR23195413.

**The authors confirm all supporting data, code and protocols have been provided within the article or through supplementary data files**.
