## Supplementary Tables for "Rapid metagenomic sequencing for diagnosis and antimicrobial sensitivity prediction of canine bacterial infections"

### Sheet: S1_hospital_2018-19
Table S1: Species seen in HfSA urine and skin infections, 2018 & 2019
Genus	Gram Positive/Negative	Skin_count	UTI_count	Both_count	Skin_percent	UTI_percent	Both_percent
Escherichia	Negative	48	205	253	12.0301	48.6936	30.8537
Staphylococcus	Positive	137	65	202	34.3358	15.4394	24.6341
Streptococcus	Positive	44	38	82	11.0276	9.02613	10
Enterococcus	Positive	31	29	60	7.76942	6.88836	7.31707
Pseudomonas	Negative	21	16	37	5.26316	3.80048	4.5122
Proteus	Negative	9	19	28	2.25564	4.51306	3.41463
Pasteurella	Negative	20	1	21	5.01253	0.23753	2.56098
Klebsiella	Negative	6	12	18	1.50376	2.85036	2.19512
Kocuria	Positive	8	1	9	2.00501	0.23753	1.09756
Clostridium	Positive	7	0	7	1.75439	0	0.853659
Neisseria	Negative	6	1	7	1.50376	0.23753	0.853659
Moraxella	Negative	6	0	6	1.50376	0	0.731707
Bacillus	Positive	5	1	6	1.25313	0.23753	0.731707
Sphingomonas	Negative	4	2	6	1.00251	0.475059	0.731707
Acinetobacter	Negative	3	3	6	0.75188	0.712589	0.731707
Granulicatella	Positive	3	3	6	0.75188	0.712589	0.731707
Enterobacter	Negative	4	1	5	1.00251	0.23753	0.609756
Pantoea	Negative	4	1	5	1.00251	0.23753	0.609756
Prevotella	Negative	4	0	4	1.00251	0	0.487805
Serratia	Negative	2	2	4	0.501253	0.475059	0.487805
Mycoplasma	Negative	0	4	4	0	0.950119	0.487805
Fusobacterium	Negative	3	0	3	0.75188	0	0.365854
Citrobacter	Negative	1	2	3	0.250627	0.475059	0.365854
Bacteroides	Negative	2	0	2	0.501253	0	0.243902
Kluyvera	Negative	1	1	2	0.250627	0.23753	0.243902
Morganella	Negative	1	1	2	0.250627	0.23753	0.243902
Corynebacterium	Positive	1	1	2	0.250627	0.23753	0.243902
Gram +ve	Positive	1	1	2	0.250627	0.23753	0.243902
Lactococcus	Positive	1	1	2	0.250627	0.23753	0.243902
Aeromonas	Negative	0	2	2	0	0.475059	0.243902
Salmonella	Negative	0	2	2	0	0.475059	0.243902
Brevundimonas	Negative	1	0	1	0.250627	0	0.121951
Buttiauxella	Negative	1	0	1	0.250627	0	0.121951
Ewingella	Negative	1	0	1	0.250627	0	0.121951
Haemophilus	Negative	1	0	1	0.250627	0	0.121951
Hafnia	Negative	1	0	1	0.250627	0	0.121951
Stenotrophomonas	Negative	1	0	1	0.250627	0	0.121951
Actinomyces	Positive	1	0	1	0.250627	0	0.121951
Aerococcus	Positive	1	0	1	0.250627	0	0.121951
Anaerococcus	Positive	1	0	1	0.250627	0	0.121951
Dermacoccus	Positive	1	0	1	0.250627	0	0.121951
Lactobacillus	Positive	1	0	1	0.250627	0	0.121951
Leuconostoc	Positive	1	0	1	0.250627	0	0.121951
Micrococcus	Positive	1	0	1	0.250627	0	0.121951
Peptoniphilus	Positive	1	0	1	0.250627	0	0.121951
Trueperella	Positive	1	0	1	0.250627	0	0.121951
Weisella	Positive	1	0	1	0.250627	0	0.121951
Coliform	Negative	0	1	1	0	0.23753	0.121951
Gram -ve	Negative	0	1	1	0	0.23753	0.121951
Leclercia	Negative	0	1	1	0	0.23753	0.121951
Lelliotia	Negative	0	1	1	0	0.23753	0.121951
Clavibacter	Positive	0	1	1	0	0.23753	0.121951
Dermococcus	Positive	0	1	1	0	0.23753	0.121951

### Sheet: S2_protocol_development
Table S2: Samples processed during methods development
Sample	Biosample accession	SRA accession	Sample Type	Date of sample	Date processed	Approx CFU / ml	Volume processed / ml	Approx CFU processed	Nanodrop 260/280 before Pronex clean up	Nanodrop 260/230 before Pronex clean up	Qubit after Pronex clean up / ng/ul	Nanodrop 260/280 after Pronex clean up	Nanodrop 260/230 after Pronex clean up	Sequenced?	MinION or Flongle	Sequencng kit	Date sequenced	Mass DNA used in PCR / ng	Barcode	Qubit conc. after PCR and Pronex / ng µl-1	Total ng DNA after PCR (in 9 ul)	Mass DNA added to library / ng	Culture/Vitek 2 results?	Species >1% (Kraken2)
DTU01	SAMN32880396	SRR23195413	Urine	2021-04-02	2021-04-21	2.5 x106	4.5	1.25 x 107			104			Y	MinION	Rapid PCR barcoding (RPB004)	2021-05-27	5	RLB01	44.8	403.2	89.6	N
DTU02	SAMN32880397	SRR23195412	Urine	2021-05-17	2021-05-18	3.2 x 107	3	9.6 x 107			8.7			Y	MinION	Rapid PCR barcoding (RPB004)	2021-05-27	8.7	RLB02	55	495	110	Y
DTU03	SAMN32880398	SRR23195401	Urine	2021-05-19	2021-05-24	3.8 x 107	3	1.1 x 108			72			Y	MinION	Rapid PCR barcoding (RPB004)	2021-05-27	4.8	RLB03	6.5	58.5	117	Y
DTU04	#N/A	#N/A	Urine	2021-06-24	2021-06-29	2 x 103	0.75	1 x 103	0.41	0.27	0			N							0		Y
DTU05	#N/A	#N/A	Urine	2021-06-18	2021-06-29	No growth	3		0.14	0.23	0			N							0		Y
DTU06	SAMN32880399	SRR23195390	Urine	2021-06-22	2021-06-29	1.8 x 107	3	5.4 x 107	1.82	2.15	51.4	1.95	2.12	Y	MinION	Rapid PCR barcoding (RPB004)	2021-08-11	5.14	RLB02	40.6	365.4	ALL	Y
DTU07	SAMN32880400	SRR23195379	Urine	2021-06-10	2021-06-29	9 x 103	3	2.7 x 104	0.65	0.78	0.9	2.68	0.74	Y	MinION	Rapid PCR barcoding (RPB004)	2021-08-11	2.7	RLB03	0	0	ALL	Y
DTU08	SAMN32880401	SRR23195375	Urine	2021-06-15	2021-06-29	3.8 x 106	3	1.1 x 107	1.11	1.22	0.7	3.07	0.69	Y	MinION	Rapid PCR barcoding (RPB004)	2021-08-11	2.286	RLB04	41	369	ALL	Y
DTU09	SAMN32880402	SRR23195374	Urine	2021-06-18	2021-06-29	1.1 x 108	3	3.3 x 108	1.65	1.27	17.7	3.66	0.7	Y	MinION	Rapid PCR barcoding (RPB004)	2021-08-11	4.4	RLB05	42.4	381.6	ALL	Y
DTU10	SAMN32880403	SRR23195373	Urine	2021-06-17	2021-06-29	1 x 107	3	3 x 107	1.19	1.42	0.95	0.47	0.21	Y	MinION	Rapid PCR barcoding (RPB004)	2021-08-11	2.862	RLB06	8.42	75.78	ALL	Y
DTU11	SAMN32880404	SRR23195372	Urine	2021-06-24	2021-06-29	No growth	4.5		1.28	0.91	5.72	1.49	1.03	Y	MinION	Rapid PCR barcoding (RPB004)	2021-08-11	5.72	RLB07	0.332	2.988	ALL	Y
DTU12	SAMN32880405	SRR23195371	Urine	2021-06-28	2021-07-08	8 x 107	3	4 x 107	1.6	0.59	4.2	1.76	1.41	Y	MinION	Rapid PCR barcoding (RPB004)	2021-08-11	4.2	RLB12a	36.4	327.6	ALL	Y
DTU13	SAMN32880406	SRR23195411	Urine	2021-07-01	2021-07-08	0	4	0	2.1	0.06	0.2	1.33	0.57	Y	MinION	Rapid PCR barcoding (RPB004)	25/08/2021		RLB01	0.624	5.616	ALL	Y
DTU14	SAMN32880407	SRR23195410	Urine	2021-06-29	2021-07-08	7 x 102	4.5	3.1 x 103	2.07	0.13	0.218	1.91	0.24	Y	MinION	Rapid PCR barcoding (RPB004)	25/08/2021		RLB02	1.74	15.66	ALL	Y
DTU15	SAMN32880408	SRR23195409	Urine	2021-07-01	2021-07-08	1	3	1	1.15	0.33	6.28	1.52	1.12	Y	MinION	Rapid PCR barcoding (RPB004)	25/08/2021		RLB03	9.46	85.14	ALL	Y
DTU16	SAMN32880409	SRR23195408	Urine	2021-07-05	2021-07-08	2.6 x 108	4.5	1.17 x 109	1.19	1.16	130	2.07	3.04	Y	MinION	Rapid PCR barcoding (RPB004)	25/08/2021		RLB04	56	504	ALL	Y
DTU17	#N/A	#N/A	Urine	2021-06-29	2021-07-08	1 x 105	0.8	0.8 x 105	1.62	0.22	0	1.53	0.39	N							0		Y
DTU18	#N/A	#N/A	Urine	2021-07-01	2021-07-08	3 x 104	0.75	2.25 x 104	4.91	0.02	0	1	0.47	N							0		Y
DTU19	SAMN32880410	SRR23195407	Urine	2021-07-01	2021-07-08	2.4 x 108	4.5	1.08 x 109	3.88	0.7	41	1.87	2.14	Y	MinION	Rapid PCR barcoding (RPB004)	25/08/2021		RLB05	0	0	ALL	Y
SkSw01	#N/A	#N/A	Swab	2020-11-18	2020-11-19	NA	NA	8.3 x105	1.56	0.08	0			N							0		N
SkSw02	#N/A	#N/A	Swab	2020-11-18	2020-11-19	NA	NA	2.3 x 104	0.87	0.03	0			N							0		N
SkSw03	SAMN32880419	SRR23195397	Swab	2021-01-18	2021-01-19	NA	NA	2.1 x 104	3.56	1.88	1.71			Y	MinION	Rapid PCR barcoding (RPB004)	2021-05-25	5.16	RLB05	7.32	65.88	14.64	Y
SkSw04	SAMN32880420	SRR23195396	Swab	2021-02-18	2021-02-19	NA	NA	2.2 x 104	4.3	0.32	16	1.69	1.62	Y	MinION	Rapid PCR barcoding (RPB004)	25/08/2021		RLB06	112	1008		Y
SkSw05	SAMN32880421	SRR23195395	Swab	2021-03-01	2021-03-02	NA	NA	7.5 x 105	1.44	0.35	9.6			Y	MinION	Rapid PCR barcoding (RPB004)	2021-05-25	4.8	RLB04	28.4	255.6	56.8	Y
SkSw06	#N/A	#N/A	Swab	2020-12-24	2021-04-21	NA	NA	Frozen swab	2.19	0.35	0			N							0		N
SkSw07	#N/A	#N/A	Swab	2021-03-23	2021-04-21	NA	NA	Frozen swab			0			N							0		N
SkSw08A	SAMN32880422	SRR23195394	Swab	2021-06-28	2021-06-29	NA	NA	3 x 103	1.62	1.68	20.6	1.87	2.6	Y	MinION	Rapid PCR barcoding (RPB004)	2021-08-11	5.15	RLB08	27.2	244.8	ALL	Y
SkSw09A	SAMN32880423	SRR23195393	Swab	2021-06-30	2021-07-01	NA	NA	3.6 x 105	2.21	0.82	26.4	2.03	2.31	Y	MinION	Rapid PCR barcoding (RPB004)	2021-08-11	5.28	RLB10	7.84	70.56	ALL	N
SkSw09B	SAMN32880424	SRR23195392	Swab	2021-06-30	2021-07-01	NA	NA	3 x 105	1.61	0.84	73.2	1.91	2.46	Y	MinION	Rapid PCR barcoding (RPB004)	2021-08-11	4.82	RLB11	3.24	29.16	ALL	N
SkSw10	SAMN32880425	SRR23195391	Swab	2021-07-05	2021-07-08	NA	NA	300	2.86	0.03	0.452	1.05	0.42	Y	MinION	Rapid PCR barcoding (RPB004)	25/08/2021		RLB08	2.1	18.9	ALL	Y
SkSw11	SAMN32880426	SRR23195389	Swab	2021-07-21	2021-08-03	NA	NA	1.04 x 108	1.71	0.96	85.4	1.89	1.78	Y	MinION	Rapid PCR barcoding (RPB004)	25/08/2021		RLB09	18.9	170.1	ALL	N
SkSw12	#N/A	#N/A	Swab						NA	NA	0			N							0		N
SkSw13	SAMN32880427	SRR23195388	Swab						1.69	2.15	116			Y	MinION	Rapid PCR barcoding (RPB004)	2021-09-10	3.48	RLB04	86.2	775.8	ALL	N
SkSw14	SAMN32880428	SRR23195387	Swab						1.29	4.06	10.9			Y	MinION	Rapid PCR barcoding (RPB004)	2021-09-10	3.27	RLB05	92.8	835.2	ALL	N
SkSw15	SAMN32880429	SRR23195386	Swab						0.95	0.49	0.65			Y	MinION	Rapid PCR barcoding (RPB004)	2021-09-10	1.95	RLB06	29.4	264.6	ALL	N
SkSw16	SAMN32880430	SRR23195385	Swab								8.46			Y	MinION	Rapid PCR barcoding (RPB004)	2021-09-10	2.54	RLB07	41.2	370.8	ALL	N
SkSw18	SAMN32880431	SRR23195384	Swab	2021-10-25	2021-10-27				NA	NA	0.724			Y	MinION	Rapid barcoding (RBK004)	2021-11-01	NA	RBK06	NA	NA	ALL	N
SkSw19	SAMN32880432	SRR23195383	Swab	2021-10-25	2021-10-27				NA	NA	2.18			Y	MinION	Rapid barcoding (RBK004)	2021-11-01	NA	RBK07	NA	NA	ALL	N
SkSw21_Flongle	SAMN32880433	SRR23195382	Swab	2022-01-14	2022-02-02						54.8			Y	MinION	Rapid barcoding (RBK004)	2022-02-15	NA	RBK08	NA	NA	411	N
SkSw21_MinION	SAMN32880434	SRR23195381	Swab	2022-01-14	2022-02-02						54.8			Y	Flongle	Rapid barcoding (RBK004)	2022-02-14	NA	RBK08	NA	NA	137	N
SkSw22	SAMN32880435	SRR23195380	Swab	2022-02-23	2022-02-24				1.57	0.71	43.6	2.27	1.45	Y	MinION	Rapid barcoding (RBK004)	2022-03-01	NA	RBK02	NA	NA	327	N
SkSw23	SAMN32880436	SRR23195378	Swab	2022-04-12	2022-04-13						0.25			Y	MinION	Rapid barcoding (RBK004)	2022-04-28	NA	RBK01	NA	NA	1.875	N
SkSw24	SAMN32880437	SRR23195377	Swab	2022-04-12	2022-04-13						1.86			Y	MinION	Rapid barcoding (RBK004)	2022-04-28	NA	RBK02	NA	NA	13.95	N
SkSw25	SAMN32880438	SRR23195376	Swab	2022-04-12	2022-04-13	850	3	2550			3.66			Y	MinION	Rapid barcoding (RBK004)	2022-04-28	NA	RBK03	NA	NA	27.45	N

### Sheet: S3_pathogens_plus_DB
Table S3: Species included in pathogens_plus Kraken database
Pathogen	Kingdom
Ursus arctos	Metazoa
Felis catus	Metazoa
Bos taurus	Metazoa
Sus scrofa	Metazoa
Equus caballus	Metazoa
Homo sapiens	Metazoa
Oryctolagus cuniculus	Metazoa
Fasciola hepatica	Metazoa
Echinococcus granulosus	Metazoa
Haemonchus contortus	Metazoa
Ascaris suum	Metazoa
Trichinella spiralis	Metazoa
Fusarium oxysporum	Fungi
Fusarium verticillioides	Fungi
Aspergillus niger	Fungi
Candida tropicalis	Fungi
Candida albicans	Fungi
[Candida] glabrata	Fungi
Cryptococcus neoformans	Fungi
Malassezia pachydermatis	Fungi
Rhizopus microsporus	Fungi
Encephalitozoon cuniculi	Fungi
Eimeria mitis	Fungi
Eimeria necatrix	Fungi
Eimeria maxima	Fungi
Eimeria tenella	Fungi
Eimeria acervulina	Fungi
Toxoplasma gondii	Fungi
Neospora caninum	Fungi
Cryptosporidium parvum	Fungi
Leishmania infantum	Fungi
Leishmania donovani	Fungi
Entamoeba histolytica	Fungi
Nocardia altamirensis	Bacteria
Nocardia albiluteola	Bacteria
Nocardia miyunensis	Bacteria
Nocardia colli	Bacteria
Nocardia uniformis	Bacteria
Nocardia terpenica	Bacteria
Nocardia tenerifensis	Bacteria
Nocardia aurantia	Bacteria
Nocardia mexicana	Bacteria
Nocardia jejuensis	Bacteria
Nocardia pseudobrasiliensis	Bacteria
Nocardia vaccinii	Bacteria
Nocardia iowensis	Bacteria
Nocardia terrae	Bacteria
Nocardia bovistercoris	Bacteria
Nocardia crassostreae	Bacteria
Nocardia goodfellowii	Bacteria
Nocardia vinacea	Bacteria
Nocardia acididurans	Bacteria
Nocardia transvalensis	Bacteria
Nocardia pseudovaccinii	Bacteria
Nocardia huaxiensis	Bacteria
Nocardia macrotermitis	Bacteria
Nocardia concava	Bacteria
Nocardia jinanensis	Bacteria
Nocardia stercoris	Bacteria
Nocardia yamanashiensis	Bacteria
Nocardia panacis	Bacteria
Nocardia acidivorans	Bacteria
Nocardia takedensis	Bacteria
Nocardia otitidiscaviarum	Bacteria
Nocardia anaemiae	Bacteria
Nocardia inohanensis	Bacteria
Nocardia wallacei	Bacteria
Nocardia niigatensis	Bacteria
Nocardia tengchongensis	Bacteria
Nocardia aurea	Bacteria
Nocardia blacklockiae	Bacteria
Nocardia coffeae	Bacteria
Nocardia amamiensis	Bacteria
Nocardia puris	Bacteria
Nocardia brevicatena	Bacteria
Nocardia yunnanensis	Bacteria
Nocardia ninae	Bacteria
Nocardia vermiculata	Bacteria
Nocardia rhizosphaerihabitans	Bacteria
Nocardia mangyaensis	Bacteria
Nocardia lijiangensis	Bacteria
Nocardia jiangxiensis	Bacteria
Nocardia seriolae	Bacteria
Nocardia fluminea	Bacteria
Nocardia noduli	Bacteria
Nocardia speluncae	Bacteria
Nocardia suismassiliense	Bacteria
Nocardia aurantiaca	Bacteria
Nocardia arizonensis	Bacteria
Nocardia neocaledoniensis	Bacteria
Nocardia xishanensis	Bacteria
Nocardia higoensis	Bacteria
Nocardia salmonicida	Bacteria
Nocardia veterana	Bacteria
Nocardia alba	Bacteria
Nocardia vulneris	Bacteria
Nocardia thailandica	Bacteria
Nocardia flavorosea	Bacteria
Nocardia brasiliensis	Bacteria
Nocardia carnea	Bacteria
Nocardia pneumoniae	Bacteria
Nocardia paucivorans	Bacteria
Nocardia donostiensis	Bacteria
Nocardia cyriacigeorgica	Bacteria
Nocardia harenae	Bacteria
Nocardia asteroides	Bacteria
Nocardia araoensis	Bacteria
Nocardia shimofusensis	Bacteria
Nocardia asiatica	Bacteria
Nocardia testacea	Bacteria
Nocardia niwae	Bacteria
Nocardia camponoti	Bacteria
Nocardia fusca	Bacteria
Nocardia beijingensis	Bacteria
Nocardia barduliensis	Bacteria
Nocardia farcinica	Bacteria
Nocardia amikacinitolerans	Bacteria
Nocardia bhagyanarayanae	Bacteria
Nocardia africana	Bacteria
Nocardia cerradoensis	Bacteria
Nocardia rhamnosiphila	Bacteria
Nocardia sienata	Bacteria
Nocardia caishijiensis	Bacteria
Nocardia grenadensis	Bacteria
Nocardia nova	Bacteria
Nocardia elegans	Bacteria
Nocardia mikamii	Bacteria
Nocardia arthritidis	Bacteria
Nocardia gamkensis	Bacteria
Nocardia rosealba	Bacteria
Nocardia aobensis	Bacteria
Nocardia kruczakiae	Bacteria
Nocardia ignorata	Bacteria
Nocardia gipuzkoensis	Bacteria
Nocardia exalbida	Bacteria
Nocardia abscessus	Bacteria
Nocardia coubleae	Bacteria
Mycobacterium intermedium	Bacteria
Mycobacterium saskatchewanense	Bacteria
Mycobacterium kubicae	Bacteria
Mycobacterium lentiflavum	Bacteria
Mycobacterium simiae	Bacteria
Mycobacterium montefiorense	Bacteria
Mycobacterium stomatepiae	Bacteria
Mycobacterium parmense	Bacteria
Mycobacterium palustre	Bacteria
Mycobacterium sherrisii	Bacteria
Mycobacterium florentinum	Bacteria
Mycobacterium shigaense	Bacteria
Mycobacterium ahvazicum	Bacteria
Mycobacterium europaeum	Bacteria
Mycobacterium paraense	Bacteria
Mycobacterium heidelbergense	Bacteria
Mycobacterium triplex	Bacteria
Mycobacterium interjectum	Bacteria
Mycobacterium genavense	Bacteria
Mycobacterium parascrofulaceum	Bacteria
Mycobacterium arosiense	Bacteria
Mycobacterium mantenii	Bacteria
Mycobacterium colombiense	Bacteria
Mycobacterium marseillense	Bacteria
Mycobacterium senriense	Bacteria
Mycobacterium avium	Bacteria
Mycobacterium paraintracellulare	Bacteria
Mycobacterium intracellulare	Bacteria
Mycobacterium timonense	Bacteria
Mycobacterium bouchedurhonense	Bacteria
Mycobacterium goodii	Bacteria
Mycobacterium aquaticum	Bacteria
Mycobacterium dioxanotrophicus	Bacteria
Mycobacterium gordonae	Bacteria
Mycobacterium frederiksbergense	Bacteria
Mycobacterium neglectum	Bacteria
Mycobacterium paragordonae	Bacteria
Mycobacterium vicinigordonae	Bacteria
Mycobacterium palauense	Bacteria
Mycobacterium pallens	Bacteria
Mycobacterium grossiae	Bacteria
Mycobacterium senegalense	Bacteria
Mycobacterium diernhoferi	Bacteria
Mycobacterium kyogaense	Bacteria
Mycobacterium asiaticum	Bacteria
Mycobacterium holsaticum	Bacteria
Mycobacterium syngnathidarum	Bacteria
Mycobacterium paraterrae	Bacteria
Mycobacterium bourgelatii	Bacteria
Mycobacterium conspicuum	Bacteria
Mycobacterium basiliense	Bacteria
Mycobacterium spongiae	Bacteria
Mycobacterium talmoniae	Bacteria
Mycobacterium numidiamassiliense	Bacteria
Mycobacterium cookii	Bacteria
Mycobacterium simulans	Bacteria
Mycobacterium szulgai	Bacteria
Mycobacterium riyadhense	Bacteria
Mycobacterium attenuatum	Bacteria
Mycobacterium decipiens	Bacteria
Mycobacterium angelicum	Bacteria
Mycobacterium branderi	Bacteria
Mycobacterium rhizamassiliense	Bacteria
Mycobacterium helveticum	Bacteria
Mycobacterium paraffinicum	Bacteria
Mycobacterium shimoidei	Bacteria
Mycobacterium tuberculosis	Bacteria
Mycobacterium canettii	Bacteria
Mycobacterium noviomagense	Bacteria
Mycobacterium alsense	Bacteria
Mycobacterium fragae	Bacteria
Mycobacterium heraklionense	Bacteria
Mycobacterium bohemicum	Bacteria
Mycobacterium nebraskense	Bacteria
Mycobacterium heckeshornense	Bacteria
Mycobacterium virginiense	Bacteria
Mycobacterium lacus	Bacteria
Mycobacterium xenopi	Bacteria
Mycobacterium botniense	Bacteria
Mycobacterium novum	Bacteria
Mycobacterium kyorinense	Bacteria
Mycobacterium vulneris	Bacteria
Mycobacterium haemophilum	Bacteria
Mycobacterium scrofulaceum	Bacteria
Mycobacterium shinjukuense	Bacteria
Mycobacterium terramassiliense	Bacteria
Mycobacterium koreense	Bacteria
Mycobacterium pseudokansasii	Bacteria
Mycobacterium paraseoulense	Bacteria
Mycobacterium neumannii	Bacteria
Mycobacterium celatum	Bacteria
Mycobacterium persicum	Bacteria
Mycobacterium lehmannii	Bacteria
Mycobacterium kansasii	Bacteria
Mycobacterium uberis	Bacteria
Mycobacterium innocens	Bacteria
Mycobacterium gastri	Bacteria
Mycobacterium lepromatosis	Bacteria
Mycobacterium leprae	Bacteria
Mycobacterium seoulense	Bacteria
Mycobacterium ostraviense	Bacteria
Mycobacterium malmoense	Bacteria
Mycobacterium tilburgii	Bacteria
Mycobacterium shottsii	Bacteria
Mycobacterium marinum	Bacteria
Mycobacterium ulcerans	Bacteria
Mycobacterium pseudoshottsii	Bacteria
[Mycobacterium] fortunisiensis	Bacteria
Mycobacterium doricum	Bacteria
[Mycobacterium] stephanolepidis	Bacteria
Corynebacterium minutissimum	Bacteria
Pseudonocardia acaciae	Bacteria
Pseudonocardia spinosispora	Bacteria
Pseudonocardia alaniniphila	Bacteria
Pseudonocardia kunmingensis	Bacteria
Pseudonocardia nigra	Bacteria
Pseudonocardia hierapolitana	Bacteria
Pseudonocardia xinjiangensis	Bacteria
Pseudonocardia cypriaca	Bacteria
Pseudonocardia endophytica	Bacteria
Pseudonocardia parietis	Bacteria
Pseudonocardia dioxanivorans	Bacteria
Pseudonocardia saturnea	Bacteria
Pseudonocardia acidicola	Bacteria
Pseudonocardia autotrophica	Bacteria
Pseudonocardia ammonioxydans	Bacteria
Pseudonocardia sediminis	Bacteria
Pseudonocardia kujensis	Bacteria
Pseudonocardia sulfidoxydans	Bacteria
Pseudonocardia thermophila	Bacteria
Pseudonocardia oroxyli	Bacteria
Pseudonocardia bannensis	Bacteria
Pseudonocardia terrae	Bacteria
Pseudonocardia abyssalis	Bacteria
Pseudonocardia broussonetiae	Bacteria
Pseudonocardia asaccharolytica	Bacteria
Pseudonocardia oceani	Bacteria
Pseudonocardia hydrocarbonoxydans	Bacteria
Pseudonocardia pini	Bacteria
Pseudonocardia antarctica	Bacteria
Actinomyces qiguomingii	Bacteria
Actinomyces israelii	Bacteria
Actinomyces massiliensis	Bacteria
Actinomyces gerencseriae	Bacteria
Actinomyces slackii	Bacteria
Actinomyces howellii	Bacteria
Actinomyces dentalis	Bacteria
Actinomyces oricola	Bacteria
Actinomyces provencensis	Bacteria
Actinomyces johnsonii	Bacteria
Actinomyces bowdenii	Bacteria
Actinomyces succiniciruminis	Bacteria
Actinomyces viscosus	Bacteria
Actinomyces respiraculi	Bacteria
Actinomyces ihuae	Bacteria
Actinomyces naeslundii	Bacteria
Actinomyces wuliandei	Bacteria
Actinomyces bovis	Bacteria
Actinomyces faecalis	Bacteria
Actinomyces polynesiensis	Bacteria
Actinomyces lilanjuaniae	Bacteria
Actinomyces oris	Bacteria
Actinomyces mediterranea	Bacteria
Actinomyces culturomici	Bacteria
Actinomyces radicidentis	Bacteria
Actinomyces urogenitalis	Bacteria
Actinomyces trachealis	Bacteria
Actinomyces weissii	Bacteria
Actinomyces vulturis	Bacteria
Actinomyces timonensis	Bacteria
Actinomyces graevenitzii	Bacteria
Actinomyces haliotis	Bacteria
Actinomyces bouchesdurhonensis	Bacteria
Actinomyces minihominis	Bacteria
Actinomyces urinae	Bacteria
Actinomyces denticolens	Bacteria
Actinomyces marmotae	Bacteria
Actinomyces gaoshouyii	Bacteria
Actinomyces procaprae	Bacteria
Actinomyces ruminicola	Bacteria
Actinomyces marseillensis	Bacteria
Actinomyces pacaensis	Bacteria
Buchananella hordeovulneris	Bacteria
Trueperella pyogenes	Bacteria
Kocuria dechangensis	Bacteria
Kocuria coralli	Bacteria
Kocuria subflava	Bacteria
Kocuria flava	Bacteria
Kocuria soli	Bacteria
Kocuria carniphila	Bacteria
Kocuria palustris	Bacteria
Kocuria atrinae	Bacteria
Kocuria massiliensis	Bacteria
Kocuria turfanensis	Bacteria
Kocuria tytonicola	Bacteria
Kocuria tytonis	Bacteria
Kocuria rhizophila	Bacteria
Kocuria sediminis	Bacteria
Kocuria marina	Bacteria
Kocuria indica	Bacteria
Kocuria rosea	Bacteria
Kocuria polaris	Bacteria
Kocuria salsicia	Bacteria
Kocuria varians	Bacteria
Micrococcus luteus	Bacteria
Rothia kristinae	Bacteria
Dermacoccus nishinomiyaensis	Bacteria
Clavibacter michiganensis	Bacteria
Kytococcus sedentarius	Bacteria
Nocardioides alcanivorans	Bacteria
Bacillus licheniformis	Bacteria
Bacillus subtilis	Bacteria
Bacillus tequilensis	Bacteria
Bacillus cereus	Bacteria
Bacillus anthracis	Bacteria
Priestia megaterium	Bacteria
Peribacillus simplex	Bacteria
Staphylococcus aureus	Bacteria
Staphylococcus caprae	Bacteria
Staphylococcus lugdunensis	Bacteria
Staphylococcus pseudintermedius	Bacteria
Staphylococcus capitis	Bacteria
Staphylococcus schleiferi	Bacteria
Staphylococcus warneri	Bacteria
Staphylococcus haemolyticus	Bacteria
Staphylococcus chromogenes	Bacteria
Staphylococcus auricularis	Bacteria
Staphylococcus epidermidis	Bacteria
Staphylococcus hominis	Bacteria
Mammaliicoccus lentus	Bacteria
Thermoactinomyces daqus	Bacteria
Thermoactinomyces mirandus	Bacteria
Thermoactinomyces intermedius	Bacteria
Thermoactinomyces vulgaris	Bacteria
Paenactinomyces guangxiensis	Bacteria
Listeria monocytogenes	Bacteria
Streptococcus equi	Bacteria
Streptococcus dysgalactiae	Bacteria
Streptococcus sanguinis	Bacteria
Streptococcus agalactiae	Bacteria
Streptococcus pseudoporcinus	Bacteria
Streptococcus mutans	Bacteria
Streptococcus minor	Bacteria
Streptococcus anginosus	Bacteria
Streptococcus canis	Bacteria
Streptococcus gallolyticus	Bacteria
Streptococcus mitis	Bacteria
Streptococcus pneumoniae	Bacteria
Streptococcus alactolyticus	Bacteria
Streptococcus equinus	Bacteria
Streptococcus infantarius	Bacteria
Streptococcus pyogenes	Bacteria
Lactococcus lactis	Bacteria
Lactococcus garvieae	Bacteria
Enterococcus avium	Bacteria
Enterococcus raffinosus	Bacteria
Enterococcus casseliflavus	Bacteria
Enterococcus faecalis	Bacteria
Enterococcus durans	Bacteria
Enterococcus hirae	Bacteria
Enterococcus faecium	Bacteria
Lactiplantibacillus plantarum	Bacteria
Weissella confusa	Bacteria
Leuconostoc mesenteroides	Bacteria
Granulicatella adiacens	Bacteria
Granulicatella elegans	Bacteria
Aerococcus viridans	Bacteria
Clostridioides difficile	Bacteria
Paeniclostridium sordellii	Bacteria
Clostridium botulinum	Bacteria
Clostridium perfringens	Bacteria
Peptoniphilus indolicus	Bacteria
Anaerococcus prevotii	Bacteria
Mycoplasmopsis agassizii	Bacteria
Mycoplasmopsis citelli	Bacteria
Mycoplasmopsis caviae	Bacteria
Mycoplasmopsis gallinacea	Bacteria
Mycoplasmopsis columboralis	Bacteria
Mycoplasmopsis pullorum	Bacteria
Mycoplasmopsis anatis	Bacteria
Mycoplasmopsis verecunda	Bacteria
Mycoplasmopsis alligatoris	Bacteria
Mycoplasmopsis fermentans	Bacteria
Mycoplasmopsis bovis	Bacteria
Mycoplasmopsis agalactiae	Bacteria
Mycoplasmopsis columbinasalis	Bacteria
Mycoplasmopsis glycophila	Bacteria
Mycoplasmopsis primatum	Bacteria
Mycoplasmopsis mucosicanis	Bacteria
Mycoplasmopsis canis	Bacteria
Mycoplasmopsis cynos	Bacteria
Mycoplasmopsis equigenitalium	Bacteria
Mycoplasmopsis bovirhinis	Bacteria
Mycoplasmopsis sturni	Bacteria
Mycoplasmopsis mustelae	Bacteria
Mycoplasmopsis bovigenitalium	Bacteria
Mycoplasmopsis phocirhinis	Bacteria
Mycoplasmopsis edwardii	Bacteria
Mycoplasmopsis californica	Bacteria
Mycoplasmopsis pulmonis	Bacteria
Mycoplasmopsis gallopavonis	Bacteria
Mycoplasmopsis felifaucium	Bacteria
Mycoplasmopsis iners	Bacteria
Mycoplasmopsis gallinarum	Bacteria
Mycoplasmopsis opalescens	Bacteria
Mycoplasmopsis maculosa	Bacteria
Mycoplasmopsis felis	Bacteria
Mycoplasmopsis columbina	Bacteria
Mycoplasmopsis synoviae	Bacteria
Mycoplasmopsis lipofaciens	Bacteria
Mycoplasmopsis cricetuli	Bacteria
Mycoplasmopsis arginini	Bacteria
Mycoplasmopsis meleagridis	Bacteria
Mycoplasma pneumoniae	Bacteria
Mycoplasma genitalium	Bacteria
Escherichia coli	Bacteria
Escherichia albertii	Bacteria
Escherichia fergusonii	Bacteria
Escherichia marmotae	Bacteria
Escherichia whittamii	Bacteria
Escherichia ruysiae	Bacteria
Klebsiella oxytoca	Bacteria
Klebsiella pneumoniae	Bacteria
Klebsiella aerogenes	Bacteria
Enterobacter cloacae	Bacteria
Enterobacter asburiae	Bacteria
Citrobacter freundii	Bacteria
Citrobacter koseri	Bacteria
Salmonella enterica	Bacteria
Kluyvera intermedia	Bacteria
Leclercia adecarboxylata	Bacteria
Buttiauxella agrestis	Bacteria
Lelliottia amnigena	Bacteria
Pseudescherichia vulneris	Bacteria
Shigella flexneri	Bacteria
Shigella dysenteriae	Bacteria
Serratia plymuthica	Bacteria
Serratia marcescens	Bacteria
Yersinia pseudotuberculosis	Bacteria
Yersinia pestis	Bacteria
Yersinia enterocolitica	Bacteria
Ewingella americana	Bacteria
Proteus mirabilis	Bacteria
Morganella morganii	Bacteria
Pantoea agglomerans	Bacteria
Hafnia alvei	Bacteria
Pseudomonas aeruginosa	Bacteria
Pseudomonas alcaligenes	Bacteria
Pseudomonas fluorescens	Bacteria
Pseudomonas putida	Bacteria
Stutzerimonas stutzeri	Bacteria
Pasteurella multocida	Bacteria
Pasteurella dagmatis	Bacteria
Pasteurella canis	Bacteria
Mannheimia haemolytica	Bacteria
Actinobacillus pleuropneumoniae	Bacteria
Rodentibacter pneumotropicus	Bacteria
Canicola haemoglobinophilus	Bacteria
Aggregatibacter actinomycetemcomitans	Bacteria
Haemophilus influenzae	Bacteria
Acinetobacter pittii	Bacteria
Acinetobacter baumannii	Bacteria
Acinetobacter radioresistens	Bacteria
Moraxella osloensis	Bacteria
Moraxella canis	Bacteria
Moraxella catarrhalis	Bacteria
Vibrio parahaemolyticus	Bacteria
Vibrio cholerae	Bacteria
Aeromonas hydrophila	Bacteria
Aeromonas salmonicida	Bacteria
Legionella pneumophila	Bacteria
Coxiella burnetii	Bacteria
Stenotrophomonas maltophilia	Bacteria
Francisella tularensis	Bacteria
Bordetella ansorpii	Bacteria
Bordetella flabilis	Bacteria
Bordetella bronchialis	Bacteria
Bordetella petrii	Bacteria
Bordetella trematum	Bacteria
Bordetella hinzii	Bacteria
Bordetella avium	Bacteria
Bordetella pseudohinzii	Bacteria
Bordetella holmesii	Bacteria
Bordetella bronchiseptica	Bacteria
Bordetella pertussis	Bacteria
Bordetella parapertussis	Bacteria
Burkholderia cepacia	Bacteria
Neisseria zoodegmatis	Bacteria
Neisseria animaloris	Bacteria
Neisseria gonorrhoeae	Bacteria
Neisseria meningitidis	Bacteria
Brucella abortus	Bacteria
Bartonella henselae	Bacteria
Sphingomonas paucimobilis	Bacteria
Brevundimonas diminuta	Bacteria
Anaplasma phagocytophilum	Bacteria
Campylobacter fetus	Bacteria
Campylobacter coli	Bacteria
Campylobacter jejuni	Bacteria
Helicobacter pylori	Bacteria
Leptospira wolffii	Bacteria
Leptospira sarikeiensis	Bacteria
Leptospira ainazelensis	Bacteria
Leptospira yasudae	Bacteria
Leptospira stimsonii	Bacteria
Leptospira perolatii	Bacteria
Leptospira idonii	Bacteria
Leptospira ognonensis	Bacteria
Leptospira ellisii	Bacteria
Leptospira fainei	Bacteria
Leptospira langatensis	Bacteria
Leptospira ryugenii	Bacteria
Leptospira kobayashii	Bacteria
Leptospira alstonii	Bacteria
Leptospira inadai	Bacteria
Leptospira adleri	Bacteria
Leptospira ilyithenensis	Bacteria
Leptospira gomenensis	Bacteria
Leptospira semungkisensis	Bacteria
Leptospira ainlahdjerensis	Bacteria
Leptospira broomii	Bacteria
Leptospira kmetyi	Bacteria
Leptospira tipperaryensis	Bacteria
Leptospira barantonii	Bacteria
Leptospira bouyouniensis	Bacteria
Leptospira noguchii	Bacteria
Leptospira brenneri	Bacteria
Leptospira interrogans	Bacteria
Leptospira biflexa	Bacteria
Leptospira chreensis	Bacteria
Leptospira terpstrae	Bacteria
Leptospira licerasiae	Bacteria
Leptospira santarosai	Bacteria
Leptospira fluminis	Bacteria
Leptospira venezuelensis	Bacteria
Leptospira fletcheri	Bacteria
Leptospira jelokensis	Bacteria
Leptospira kemamanensis	Bacteria
Leptospira yanagawae	Bacteria
Leptospira neocaledonica	Bacteria
Leptospira perdikensis	Bacteria
Leptospira ellinghausenii	Bacteria
Leptospira abararensis	Bacteria
Leptospira kirschneri	Bacteria
Leptospira meyeri	Bacteria
Leptospira johnsonii	Bacteria
Leptospira wolbachii	Bacteria
Leptospira andrefontaineae	Bacteria
Leptospira koniambonensis	Bacteria
Leptospira harrisiae	Bacteria
Leptospira hartskeerlii	Bacteria
Leptospira bandrabouensis	Bacteria
Leptospira montravelensis	Bacteria
Leptospira kanakyensis	Bacteria
Leptospira levettii	Bacteria
Leptospira congkakensis	Bacteria
Leptospira vanthielii	Bacteria
Leptospira noumeaensis	Bacteria
Leptospira dzoumogneensis	Bacteria
Leptospira haakeii	Bacteria
Leptospira saintgironsiae	Bacteria
Leptospira mayottensis	Bacteria
Leptospira selangorensis	Bacteria
Leptospira borgpetersenii	Bacteria
Leptospira weilii	Bacteria
Leptospira bourretii	Bacteria
Leptospira mtsangambouensis	Bacteria
Leptospira alexanderi	Bacteria
Treponema pallidum	Bacteria
Borreliella burgdorferi	Bacteria
Bacteroides fragilis	Bacteria
Bacteroides uniformis	Bacteria
Prevotella melaninogenica	Bacteria
Prevotella oralis	Bacteria
Porphyromonas gingivalis	Bacteria
Sphingobacterium thalpophilum	Bacteria
Chlamydia pneumoniae	Bacteria
Chlamydia trachomatis	Bacteria
Chlamydia psittaci	Bacteria
Chlamydia abortus	Bacteria
Fusobacterium mortiferum	Bacteria
Fusobacterium nucleatum	Bacteria
Equid alphaherpesvirus 1	Virus
Human alphaherpesvirus 3	Virus
Bovine alphaherpesvirus 1	Virus
Suid alphaherpesvirus 1	Virus
Human alphaherpesvirus 1	Virus
Human alphaherpesvirus 2	Virus
Gallid alphaherpesvirus 2	Virus
Human gammaherpesvirus 4	Virus
Fowlpox virus	Virus
Cowpox virus	Virus
Myxoma virus	Virus
Severe acute respiratory syndrome-related coronavirus	Virus
Alphacoronavirus 1	Virus
Avian coronavirus	Virus
Porcine reproductive and respiratory syndrome virus	Virus
Alphaarterivirus equid	Virus
Foot-and-mouth disease virus	Virus
Cardiovirus A	Virus
Avihepatovirus A	Virus
Enterovirus C	Virus
Feline calicivirus	Virus
Measles morbillivirus	Virus
Canine morbillivirus	Virus
Mammalian orthorubulavirus 5	Virus
Avian orthoavulavirus 1	Virus
Respiratory syncytial virus	Virus
Lyssavirus rabies	Virus
Orthobornavirus bornaense	Virus
Influenza A virus	Virus
Lymphocytic choriomeningitis mammarenavirus	Virus
Pestivirus A	Virus
Pestivirus C	Virus
West Nile virus	Virus
Hepacivirus C	Virus
Avihepevirus magniiecur	Virus
Bluetongue virus	Virus
Rotavirus A	Virus
Infectious bursal disease virus	Virus
Human immunodeficiency virus 2	Virus
Visna-maedi virus	Virus
Feline immunodeficiency virus	Virus
Human immunodeficiency virus 1	Virus
Equine infectious anemia virus	Virus
Murine leukemia virus	Virus
Reticuloendotheliosis virus	Virus
Feline leukemia virus	Virus
Primate T-lymphotropic virus 2	Virus
Bovine leukemia virus	Virus
Mouse mammary tumor virus	Virus
Hepatitis B virus	Virus
Bovine papillomavirus	Virus
Human papillomavirus	Virus
Primate erythroparvovirus 1	Virus
Carnivore protoparvovirus 1	Virus
Porcine circovirus 1	Virus
Chicken anemia virus	Virus

### Sheet: S4_MinION_vs_Flongle
Table S4: Yield of full Flongle flow cell sequencing run vs the time taken to produce the same yield with a MinION flow cell
Flow cell	DNA concentration	Sequencing length (hours)	Estimated bases	Actual bases
	(ng ul-1)		(Mb)	(Mb)
50:50 mix of Pseudomonas aeruginosa and Escherichia coli
Flongle	80	24	423	276
MinION	80	1.5	375	300
Skin swab SkSw21
Flongle	55	24	500	312
MinION	55	3	500	380

### Sheet: S5_flow_cell_washing
Table S5: Results of flow cell washing experiments repeatedly sequencing the same 108 ng/µl E. coli sample to 200 mb
Run	Barcode	No. pores start	Pore loss since previous run	Run time (minutes)	% correct barcode
1	RBK01	1386	NA	90	99.99
2	RBK02	1278	108	160	99.46
3	RBK03	1135	143	100	99.94
4	RBK04	1023	112	120	99.62
5	RBK05	980	43	110	99.42
6	RBK06	910	70	125	98.84
7	RBK07	680	230	125	99.82
8	RBK08	546	134	194	99.69

### Sheet: S6_adaptive_sampling
Table S6: Results of sequencing the same samples with and without adaptive sampling to deplete dog DNA
Sample	Barcode	Ratio (dog:bacteria)	Volume dog DNA (ul)	Volume bacteria DNA (ul)	No_AS_percent_eukaryotic	No_AS_percent_bacteria	Yes_AS_percent_eukaryotic	Yes_AS_percent_bacteria	Difference_%eukaryotic	Difference_%bacteria
A	3	90:10	13.5	1.5	97.34	1.16	96.99	1.31	-0.35	0.15
B	4	75:25	11.25	3.75	96.53	1.95	96.04	2.27	-0.49	0.32
C	5	50:50	7.5	7.5	94.03	4.62	93.51	5	-0.52	0.38
D	6	25:75	3.75	11.25	85.38	12.69	83.99	13.75	-1.39	1.06
E	7	10:90	1.5	13.5	57.29	38.45	54.6	40.52	-2.69	2.07
Clinical	2	Unknown	NA	NA	97.71	0.76	97.18	0.97	-0.53	0.21

### Sheet: S7_development_samples_VITEK
Table S7: Developmental samples with matched culture/VITEK2 results
Date	Sample Name	Biosample accession	SRA accession	Volume urine	Concentration post-pronex	Volume used in sequencing	Bases sequenced / Mb	Species EPI2ME	Species Kraken2	% Host DNA (Kraken2)	Species Vitek	Sample growth match	Species match?	CFUs/ml	AMR EPI2ME	AMR Abricate	AMRFinderPlus	AMR Vitek	AMR match?	Number of AMR calls matched
2021-05-17	DTU02	SAMN32880397	SRR23195412	3	8.7	7.5	100	E. coli	E. coli	31.99	E. coli	Y	Y	1 x 106	Cephalosporins (ACT-14)	Cephalosporins	Cephalosporins, Fosfomycin	Cefalexin, Cefalotin	Y	2 of 2
2021-05-19	DTU03	SAMN32880398	SRR23195401	3	72	7.5	100	E. coli	E. coli	63.03	E. coli	Y	Y	1 x 106	Cephalosporins (ACT-5)	Cephalosporins	Cephalosporins, Fosfomycin	Cefalexin, Cefalotin	Y	2 of 2
2021-06-24	DTU04	#N/A	#N/A	0.75	0	NA	NA	NA	NA		E. coli	N	NA	1 x 102	NA	NA	NA	Cefalexin, Cefalotin	NA	NA
2021-06-18	DTU05	#N/A	#N/A	3	0	NA	NA	NA	NA		S. pseudintermedius S. epidermidis	N	NA	1 x 106	NA	NA	NA	Benzylpenicillin	NA	NA
2021-06-22	DTU06	SAMN32880399	SRR23195390	3	51.4	7.5	100	E. coli S. pseudintermedius	E. coli S. pseudintermedius	96.21	S. pseudintermedius E. coli	Y	Y	1 x 106 1 x 106	None	None		Cefalexin, Intermediate cefalotin	N	0 of 2
2021-06-10	DTU07	SAMN32880400	SRR23195379	3	0	7.5	0	NA	NA		E. coli E. faecalis	N	NA	1.78 x 104 1.5 x 103	NA	NA	NA	Cefalexin, Intermediate cefalotin, Intermediate Erythromycin, Doxycycline, Tetracycline	NA	NA
2021-06-15	DTU08	SAMN32880401	SRR23195375	3	0.7	7.5	100	E. faecalis	E. faecalis	0.82	E. faecalis	Y	Y	1 x 106	Lincosamide/Streptogramins	Lincosamide/Streptogramins, Trimethoprim	Macrolide, Lincosamide/Streptogramins	(Intermediate) Enrofloxacin, (Intermediate) Marbofloxacin	N - intermediates	0 of 2
2021-06-18	DTU09	SAMN32880402	SRR23195374	3	17.7	7.5	143	E. coli	E. coli	0.73	E. coli	Y	Y	1 x 106	Cephalosporins (ACT-5)	Cephalosporins	Cephalosporins, Colistin (PmrB), Fluoroquinolones (acrF)	Cefalexin, Cefalotin, Intermediate chloramphenicol	N - intermediates	2 of 3
2021-06-17	DTU10	SAMN32880403	SRR23195373	3	0.95	7.5	100	E. albertii	E. albertii	5.4	E. fergusonii E. coli	Y	N	1 x 106 1 x 106	None	Cephalosporins	ampicillin/chloramphenicol/quinolone/rifampin/tetracycline (MarR point mutation), Fosfomycin, Cephalosporins, Chloramphenicol	Cefalotin	Y	1 of 1
2021-06-24	DTU11	SAMN32880404	SRR23195372	4.5	5.72	7.5	0.3	Mycoplasma canis	Mycoplasmopsis canis	68.48	Mycoplasma	Y	Y	"Moderate"	None	None		NA	NA	NA
2021-06-28	DTU12	SAMN32880405	SRR23195371		4.2	7.5	100	E. coli	E. coli	0.14	E. coli	Y	Y	1 x 106 1 x 106	Cephalosporins (ACT-5), beta-lactams (various TEMs) - potential ESBL?	Cephalosporins, Class A broad-spectrum beta lactamases	Cephalosporins, Class A beta-lactamases (ESBL?), fosfomycin (GlpT), colistin (PmrB)	ESBL, Ampicillin, Co-amoxiclav, Cefalexin, Cefalotin, Intermediate Chloramphenicol	N - intermediates	5 of 6
2021-07-01	DTU13	SAMN32880406	SRR23195411	4	0.2	7.5	20	E. coli	E. coli	73.41	NO GROWTH	N	NA	No growth	Tetracycline	None	None	NA	NA	NA
2021-06-29	DTU14	SAMN32880407	SRR23195410	4.5	0.218	7.5	77	E. coli	E. coli	47.12	NO GROWTH	N	NA	No growth	Beta lactams (TEM-5), Streptomycin (APH), Trimethoprim (dfrA5), Tetracyclin (tetK), Sulfonamide (sul2), Fluoroquinolone/Tigecycline (oqxB)	Trimethoprim, Cephalosporins, Sulfonamide, Streptomycin	Streptomycin, Cephalosporins	NA	NA	NA
2021-07-01	DTU15	SAMN32880408	SRR23195409	3	6.28	7.5	100	"Homo sapiens"	Dog	99.5	NO GROWTH	Y	NA	No growth	NA	NA	NA	NA	NA	NA
2021-07-05	DTU16	SAMN32880409	SRR23195408	4.5	130	7.5	100	E. coli	E. coli	59.63	E. coli	Y	Y	1 x 106	None	Cephalosporins	Cephalosporins	Cefalexin, Cefalotin	Y	2 of 2
2021-06-29	DTU17	#N/A	#N/A	0.8	0	NA		NA	NA		NO GROWTH	Y	NA	No growth	NA	NA	NA	NA	NA	NA
2021-07-01	DTU18	#N/A	#N/A	0.75	0	NA		NA	NA		NO GROWTH	Y	NA	No growth	NA	NA	NA	NA	NA	NA
2021-07-01	DTU19	SAMN32880410	SRR23195407	4.5	41	7.5	100	S. pseudintermedius	S. pseudintermedius	0	S. pseudintermedius	Y	Y	1 x 106	Tetracycline	Amikacin/Gentamycin/Kanamycin/Tobramycin, Tetracycline (Doxycycline), Penicillin	Amikacin/Gentamycin/Kanamycin/Tobramycin, Penicillin, Quinolones, Fosfomycin	Benzylpenicillin, Gentamycin, Kanamycin, Enrofloxacin, Marbofloxacin, Pradofloxacin, Doxycycline, Tetracycline	Y	8 of 8
2021-01-18	SkSw03	SAMN32880419	SRR23195397	NA	1.71	7.5	100	S. pseudintermedius	S. pseudintermedius	98.97	S. pseudintermedius	NA	Y	2.1 x 104	None	None	None	None	Y
2021-02-18	SkSw04	SAMN32880420	SRR23195396	NA	16	7.5	100	S. pseudintermedius	S. pseudintermedius	99.13	S. pseudintermedius	NA	Y	2.2 x 104	Streptogramin/Lincosamide/Macrolide (ErmB)	None	None	Kanamycin, Erythromycin, Clindamycin, Chloramphenicol, Benzylpenicillin	N
2021-03-01	SkSw05	SAMN32880421	SRR23195395	NA	9.6	7.5	100	S. pseudintermedius	S. pseudintermedius	97.96	S. pseudintermedius	NA	Y	7.5 x 105	Streptogramin/Lincosamide/Macrolide (ErmB)	None	None	Benzylpenicillin, Kanamycin, Neomycin (I), Erythromycin, Clindamycin, Chloramphenicol	N
2021-06-28	SkSw08A	SAMN32880422	SRR23195394	NA	20.6	7.5	100	F. magna E. faecalis E. coli	E. faecalis E. coli	95.22	E. coli E. faecalis	NA	Y	3 x 103	None	Macrolide (ErmA)	None	Ampicillin, Co-Amoxiclav, Cefalexin, Cefalotin, Cefpodoxine, Cefovevin, Erythromycin (I), Doxycycline (I), Tetracycline	N
2021-07-05	SkSw10	SAMN32880425	SRR23195391	NA	0.452	7.5	100	E. coli S. pseudintermedius	E. coli S. pseudintermedius	77.2	S. pseudintermedius	NA	M	3 x 102	Tetracycline	None	Chloramphenicol	Benzylpenicillin,	N

### Sheet: S8_Realtime_clinical_samples
Table S8: Clinical samples processed in real-time using the same flow cell repeatedly
Date	Sample name	Biosample accession	SRA accession	Volume urine	Concentration post-pronex	Volume used in sequencing	Bases sequenced / Mb	Processing time to sequencing	Processing time to results	Micro time to results	Species EPI2ME	Species Kraken	% Host DNA (Kraken2)	Species Micro	Isolation levels micro	Sample growth match?	Dogstails name	Species match?	AMR Abricate	AMR Amrfinderplus	AMR EPI2ME	AMR Micro	AMR match?	Number of AMR matches
2022-11-17	Post-dev-1	SAMN32880411	SRR23195406	1	1.5	15	25	5	8	24	E. coli	S. aureus	40.49	S. aureus	>1x 106 cfu/ml	Y	Post-dev-1	Y	Ampicillin/Penicillin (blaZ, blaR1, blaI_of_Z), Tetracycline (tet38)	Fosfomycin, Tetracycline, Penicillin, Tigecycline	Tetracycline (tet38)	Penicillin	Y (we predicted more)	1/1
2022-11-22	Post-dev-2	SAMN32880412	SRR23195405	3	>120	7.5	105	04:35:00	05:30:00	48	E. coli	Escherichia (coli or fergusonii)	61.39	E. coli	>1x 106 cfu/ml	Y	Post-dev-2	Y	Cephalosporins (bla-EC5)	Colistin, Cephalosporins	Cephalosporins	Cefalexin, Cefalotin	Y	2/2
2022-12-12	Post-dev-3	SAMN32880413	SRR23195404	3	98.8	7.5	142	05:15:00	8	168	E. coli Streptococcus pasteurianus	E. coli Streptococcus gallolyticus	47.49	E. coli (2) Streptococcus gallolyticus ssp pasteurianus	>1x 106 cfu/ml >1x 106 cfu/ml >1x 106 cfu/ml	Y	Post-dev-3	Y	Trimethoprim (Strep)	Trimethoprim	Tetracycline	Cefalexin, Cefalotin Cefalexin, Cefalotin (I)	N - sample very complicated!	0/2
2022-12-12	Post-dev-4	SAMN32880414	SRR23195403	3	4.48	15	50	05:15:00	8	120	E. coli	E. marmotae	91.92	No growth	NA	N	Post-dev-4	NA	None	None	None	NA	NA
2022-12-12	Post-dev-5	#N/A	#N/A	3	0	NA		4	4	48	NA	NA	NA	No growth	NA	Y	Post-dev-5	Y	NA	NA	NA	NA	NA
2022-12-12	Post-dev-6	SAMN32880415	SRR23195402	3	1.24	22.5	22	05:15:00	8	48	E. coli Mycoplasma canis	E. marmotae Mycoplasmopsis canis	65.18	No growth	NA	N	Post-dev-6	NA	None	None	None	NA	NA
2022-12-14	Post-dev-7	SAMN32880416	SRR23195400	4.5	>120	7.5	57	5	8	48	E. coli	E. coli	61.83	E. coli (2)	>1x 106 cfu/ml >1x 106 cfu/ml	Y	Post-dev-7	Y	Cephalosporins (bla-EC5), Beta-lactams (ampicillin, TEM-1)	Colistin, Class A beta-lactamase	Class A beta-lactamase,	Ampicillin, Cefalexin, Cefalotin, Chloramphenicol (I)	N	3/4 - can't detect intermediate chloramphenicol resistance!
2022-12-14	Post-dev-8	SAMN32880417	SRR23195399	2	>120	7.5	274	5	8	48	Proteus mirabilis E. coli	Proteus mirabilis	59.33	Proteus mirabilis	>1x 106 cfu/ml	Y	Post-dev-8	Y	Trimethoprim, Chloramphenicol, Tetracycline, Streptomycin, Sulfonamide, Beta-lactams (penicillins, TEM-1), Streptothricin,	Trimethoprim, Streptothricin, Streptomycin, Chloramphenicol, Class A beta-lactams (TEM-1), Sulfonamide	Tetracycline, Class A beta-lactams (TEM), Streptomycin, Sulfonamide, Trimethoprim, Spectinomycin,	Ampicillin, (I) Co-amoxiclav, (I) Cefalotin, Enrofloxacin, Marbofloxacin, Predofloxacin, Doxycycline, Tetracycline, Nitrofurantoin, Chloramphenicol, Trimethoprim/Sulfamethoxazole	N - must have missed an oqx gene (fluoroquinolones and nitrofurantoin), and no idea why intermediate cefalotin	6/11
2022-12-14	Post-dev-9	SAMN32880418	SRR23195398	1.5	>120	7.5	180	5	8	60	E. coli	E. coli	83.65	E. coli	>1x 106 cfu/ml	Y	Post-dev-9	Y	Cephalosporins, Beta-lactams (TEM-150, ampicillin), Streptomycin, Streptothricin, Trimethoprim	Trimethoprim, Streptothricin, Class A Beta-lactams (TEM), Colistin, Cephalosporins	Cephalosporins, Class A and Class C beta-lactamases	Ampicillin, Co-amoxiclav, Cefalexin, Cefalotin, Chloramphenicol (I)	N - intermediate chloramphenicol	4/5

### Sheet: S9_SkSW_AMR_more_data
Table S9: AMR prediction results for low abundance skin swab samples with more data available
Sample	Bases sequenced / Mb	% Dog DNA (Kraken2)	Mb bacteria	Coverage bacteria	AMR EPI2ME	AMR Abricate	AMRFinderPlus	AMR Micro	AMR match?	Number of AMR calls matched
SkSw03	462	98.97	4.7586	1.5862	None	None	None	None	Yes	NA
SkSw04	3500	99.13	30.45	10.15	Macrolide/Streptogramin/Lincosamide (ErmB)	None	None	Kanamycin, Erythromycin, Clindamycin, Chloramphenicol, Benzylpenicillin	No	0 of 5
SkSw05	2534	97.96	51.6936	17.2312	Macrolide/Streptogramin/Lincosamide (ErmB), Aminoglycoside (ANT(6)-la), Tetracycline (tetC), Class A beta-lactams (TEM-4)	Class A beta-lactams, penicillin, streptomycin, streptothricin, amikacin/kanamycin, macrolide/streptogramin/lincosamide, chloramphenicol	Chloramphenicol, macrolide/streptogramin/lincosamide, streptomycin, streptothricin, amikacin/kanamycin, penicillin, Class A beta-lactams (TEM)	Benzylpenicillin, Kanamycin, Neomycin (I), Erythromycin, Clindamycin, Chloramphenicol	Yes	6 of 6
SkSw08A	1908	95.22	91.2024	9.12024	Lincosamide (lsaA), Tetracycline (tetM/tetC), Class A beta-lactams (TEM-4), Trimethoprim (dfrG)	Trimethoprim, tetracycline/doxycycline, lincosamide/streptogramin, macrolide	Lincosamide/streptogramin, macrolide	Ampicillin, Co-Amoxiclav, Cefalexin, Cefalotin, Cefpodoxine, Cefovevin, Erythromycin (I), Doxycycline (I), Tetracycline	No	5 of 9 ( all others one gene)
SkSw10	104	77.2	23.712		Tetracycline (tetK)	None	Chloramphenicol (emrD)	Benzylpenicillin,	No	0 of 1
